# Structural and functional reference maps of transcriptional enhancers in the developing human cortex

**DOI:** 10.64898/2026.11.24.768903

**Authors:** Druha Karunakaran, Kelsey Hennick, Rachel Leonard, Tomasz Nowakowski, Hanna E Berk-Rauch, Aravinda Chakravarti

## Abstract

Non-coding regulatory variation is the major driver of human phenotypic diversity, yet maps of cis-regulatory elements (CREs) and their variability across developmental cell types remain limited. Here, we integrated single-nucleus chromatin accessibility data from 54 mid-gestation human prenatal cortical donors to generate a CRE atlas comprising 1,165,697 candidate CREs across 104,266 cortical nuclei. Chromatin-state annotation classified 1.5% of CREs as bivalent promoters, 0.3% as active promoters, 39.8% as active distal enhancers, 1.3% as CTCF-associated insulators but 57.1% remain unresolved. Overlap with an external enhancer assay dataset showed that many unresolved CREs, nevertheless, exhibit regulatory activity; thus, current chromatin signatures underestimate the functional regulatory landscape. Pseudo-bulk analysis across major cortical lineages revealed that the prenatal cortical regulome is dominated by lineage-restricted CREs, with only a small core shared across all lineages. Restricted CREs were enriched for unresolved elements, intermediate-sharing classes were enhancer-dominant, and broadly shared CREs showed the strongest promoter-proximal and bivalent contribution. Lineage-selective transcription factor (TF) sequence grammar analyses identified progenitor-associated homeodomain programs and neuronal basic helix–loop–helix signatures, together with representative candidate regulators such as SOX10, NFIA, EMX2, DLX1, ARX, and RFX3. Across donors, developmental time, and sex, prenatal cortical CREs segregated into a stable versus variable regulatory compartments. Broadly, recurrent and developmentally persistent CREs had greater activity, on average, and greater enrichment for promoter-associated states, whereas donor-restricted and temporally restricted CREs had lower activity and were enriched for unresolved and enhancer-like elements. Sex-biased CREs were rare but highly specific: female-biased CREs were predominantly X-linked, broadly shared, and developmentally persistent, whereas male-biased CREs were more numerous, less resolved, and more restricted across lineage and developmental contexts. Together, these results define the prenatal cortical regulatory landscape at single-cell resolution, revealing a small, stable, promoter-rich core and a larger variable, enhancer- and unresolved-rich compartment in which lineage diversification is driven primarily by selective deployment of distal regulatory elements.
