## Supplemental Table 2 for "Structural and functional reference maps of transcriptional enhancers in the developing human cortex"

### Sheet: Integrated scores
TF	Family	Class	Best lineage	Selectivity	Max combined	Source row	ulEN combined	dlEN combined	INCGE combined	INMGE combined	OPC combined	RG combined	IPC combined	ulEN motif z	dlEN motif z	INCGE motif z	INMGE motif z	OPC motif z	RG motif z	IPC motif z	ulEN expression z	dlEN expression z	INCGE expression z	INMGE expression z	OPC expression z	RG expression z	IPC expression z
RFX3	RFX-related factors	Fork head/winged helix factors	ulEN	2.82564	6.40688	1	6.40688	3.97827	4.46346	4.88948	3.62048	2.61957	1.91621	1.39298	1.87969	1.57604	1.30782	0.90661	0.38942	0.23105	5.0139	2.09859	2.88742	3.58167	2.71388	2.23014	1.68516
NFIA	Nuclear factor 1	SMAD/NF-1 DNA-binding domain factors	RG	2.61087	5.54746	93	2.71151	4.88652	1.72342	1.38141	4.39387	5.54746	2.52284	-0.78268	-0.52275	-0.9102	-1.27189	-1.01618	-0.96213	-0.93605	3.49419	5.40927	2.63362	2.65329	5.41005	6.50959	3.45889
NFIB	Nuclear factor 1	SMAD/NF-1 DNA-binding domain factors	IPC	2.30513	6.5403	101	2.46913	6.09912	5.20075	2.97168	3.94477	4.72557	6.5403	-1.03919	-0.89995	-1.18205	-1.51109	-1.24508	-1.13722	-1.17491	3.50831	6.99907	6.3828	4.48277	5.18984	5.86279	7.71521
TCF12	E2A	Basic helix-loop-helix factors (bHLH)	INMGE	1.8961	3.66754	72	1.83859	0.70465	2.28654	3.66754	2.88226	1.18433	1.73231	-0.47393	-0.53626	-0.48552	-0.01297	-0.11535	-0.84076	-0.53949	2.31253	1.2409	2.77206	3.68051	2.99761	2.02509	2.2718
ZBTB18	More than 3 adjacent zinc fingers	C2H2 zinc finger factors	ulEN	1.73345	2.0256	114	2.0256	0.23849	0.46903	0.9387	0.43573	-0.19351	-0.13559	-1.16083	-0.95479	-1.11294	-0.91823	-0.99076	-1.19657	-1.24473	3.18643	1.19328	1.58197	1.85693	1.42649	1.00305	1.10915
BHLHE22	Tal-related	Basic helix-loop-helix factors (bHLH)	ulEN	1.58885	1.70964	40	1.70964	0.74666	0.69072	0.94951	-0.65992	-0.55251	-0.44973	0.40964	0.45677	0.25026	0.32525	-1.02911	-0.73703	-0.73666	1.30001	0.28989	0.44045	0.62426	0.36919	0.18452	0.28693
NEUROG1	Tal-related	Basic helix-loop-helix factors (bHLH)	dlEN	1.33826	2.73252	3	2.17595	2.73252	2.20014	2.58512	0.34148	0.48404	0.57878	2.56354	3.0392	2.54458	2.95399	0.70491	0.78565	0.8505	-0.38759	-0.30668	-0.34444	-0.36887	-0.36343	-0.30161	-0.27172
NEUROD2	NA	NA	ulEN	1.3211	3.11599	8	3.11599	2.9585	2.62404	2.91495	0.65383	0.65349	0.96448	2.3191	2.61855	2.2783	2.41402	0.34816	0.4992	0.62193	0.79689	0.33995	0.34573	0.50094	0.30567	0.15429	0.34255
NFIX	Nuclear factor 1	SMAD/NF-1 DNA-binding domain factors	ulEN	1.22546	1.46583	94	1.46583	0.53859	0.42662	0.12667	0.32062	0.09434	-0.06462	-0.86273	-0.6549	-0.94404	-1.34726	-1.08751	-1.01895	-1.04305	2.32857	1.1935	1.37067	1.47393	1.40814	1.1133	0.97843
BHLHE23	Tal-related	Basic helix-loop-helix factors (bHLH)	dlEN	1.20511	1.89924	4	1.55669	1.89924	1.36038	1.44849	-0.31031	0.06474	0.04481	1.94595	2.20762	1.70846	1.82386	0.06018	0.38758	0.33708	-0.38926	-0.30838	-0.34808	-0.37538	-0.37049	-0.32283	-0.29227
SOX4	SOX-related factors	High-mobility group (HMG) domain factors	INCGE	1.15171	4.56046	86	3.11355	2.40111	4.56046	4.55039	4.31151	2.61265	3.46329	-1.48611	-1.48168	-0.99333	-1.5059	-0.29675	-0.96615	-1.08457	4.59966	3.88279	5.55379	6.05629	4.60826	3.5788	4.54786
OLIG2	Tal-related	Basic helix-loop-helix factors (bHLH)	dlEN	1.1412	2.26304	9	1.77285	2.26304	2.01003	1.99655	0.39043	0.32912	0.23202	2.15984	2.56919	2.35245	2.3679	0.5026	0.63227	0.5211	-0.38699	-0.30615	-0.34241	-0.37135	-0.11217	-0.30315	-0.28908
SOX10	SOX-related factors	High-mobility group (HMG) domain factors	OPC	1.13173	-0.10857	85	-1.33304	-1.50685	-1.16212	-1.25344	-0.10857	-1.15824	-1.02811	-0.96328	-1.21035	-0.82942	-0.89573	0.09394	-0.84544	-0.74222	-0.36975	-0.2965	-0.3327	-0.35771	-0.20251	-0.3128	-0.28589
NEUROG2	Tal-related	Basic helix-loop-helix factors (bHLH)	dlEN	1.04057	1.92154	6	1.57748	1.92154	1.78256	1.80078	-0.10128	0.04261	0.18365	1.88648	2.1998	2.09017	2.12162	0.23534	0.30666	0.41782	-0.309	-0.27826	-0.3076	-0.32084	-0.33661	-0.26405	-0.23417
NFIC	Nuclear factor 1	SMAD/NF-1 DNA-binding domain factors	dlEN	0.95156	1.02189	60	0.45365	1.02189	-0.05252	-0.44232	0.2542	0.11993	0.08902	0.61003	1.19366	0.11907	-0.26619	0.36777	0.18845	0.19956	-0.15638	-0.17178	-0.17159	-0.17613	-0.11358	-0.06851	-0.11054
ATOH7	Tal-related	Basic helix-loop-helix factors (bHLH)	dlEN	0.92907	1.76028	5	1.44116	1.76028	1.60937	1.66622	0.09012	-0.00424	0.18465	1.82593	2.06495	1.9534	2.03571	0.45638	0.31653	0.47515	-0.38478	-0.30467	-0.34403	-0.36949	-0.36626	-0.32078	-0.29049
LMX1A	HD-LIM	Homeo domain factors	RG	0.90549	0.97244	23	0.00123	-0.29988	0.34658	-0.51524	0.33559	0.97244	0.5334	0.38906	0.00734	0.69263	-0.14049	0.70609	1.29129	0.82389	-0.38783	-0.30721	-0.34606	-0.37476	-0.37049	-0.31885	-0.29049
OLIG1	Tal-related	Basic helix-loop-helix factors (bHLH)	dlEN	0.8988	2.08802	7	1.58695	2.08802	1.97076	1.75586	1.27723	0.34169	0.20281	1.96466	2.38717	2.29779	2.10613	0.59889	0.59506	0.48835	-0.37771	-0.29915	-0.32703	-0.35028	0.67833	-0.25337	-0.28554
TFAP4	bHLH-ZIP	Basic helix-loop-helix factors (bHLH)	INCGE	0.89609	1.31038	2	0.79716	1.23407	1.31038	0.94904	-0.07151	-0.14033	-0.28268	1.11915	1.50639	1.61758	1.26895	0.25099	0.147	-0.02655	-0.32199	-0.27232	-0.3072	-0.31991	-0.3225	-0.28733	-0.25613
POU6F1	POU domain factors	Homeo domain factors	RG	0.87982	1.47002	10	0.4337	-0.13318	0.64523	0.09675	1.41071	1.47002	1.088	0.60008	0.05387	0.81237	0.24778	1.61746	1.65238	1.25628	-0.16637	-0.18705	-0.16714	-0.15103	-0.20674	-0.18236	-0.16828
LHX2	HD-LIM	Homeo domain factors	ulEN	0.85221	3.0063	28	3.0063	1.64548	1.92895	2.23014	2.5556	2.42395	2.14043	1.43391	1.45603	1.37475	1.46953	1.96338	1.83075	1.84075	1.57239	0.18945	0.5542	0.76061	0.59223	0.59321	0.29969
POU2F1	POU domain factors	Homeo domain factors	INMGE	0.84939	2.10652	56	1.47669	1.04039	1.86419	2.10652	1.05547	1.10488	1.00118	0.3882	0.39001	0.47247	0.74384	-0.15504	-0.13011	-0.04244	1.08849	0.65038	1.39172	1.36269	1.21051	1.23499	1.04361
TWIST2	NA	NA	dlEN	0.83742	0.53856	41	0.22945	0.53856	0.34486	0.25743	-1.06835	-0.82983	-0.7267	0.6174	0.84641	0.69376	0.63187	-0.69927	-0.50776	-0.43479	-0.38795	-0.30785	-0.34889	-0.37445	-0.36908	-0.32206	-0.29191
SHOX	Paired-related HD factors	Homeo domain factors	IPC	0.79917	1.52171	35	0.79436	0.43809	0.04122	0.61875	1.35339	1.08945	1.52171	1.18243	0.7452	0.38971	0.99289	1.72247	1.41177	1.81327	-0.38807	-0.30711	-0.34849	-0.37414	-0.36908	-0.32232	-0.29156
RAX2	Paired-related HD factors	Homeo domain factors	IPC	0.7987	1.52065	37	0.79412	0.43703	0.04122	0.61844	1.35198	1.08893	1.52065	1.18243	0.7452	0.38971	0.99289	1.72247	1.41177	1.81327	-0.38831	-0.30817	-0.34849	-0.37445	-0.37049	-0.32283	-0.29262
MEIS1	TALE-type homeo domain factors	Homeo domain factors	ulEN	0.79723	-0.69462	84	-0.69462	-1.20274	-1.71184	-1.83757	-1.68288	-1.1637	-1.3524	-0.44541	-0.95238	-1.62485	-1.67415	-1.59894	-1.22061	-1.25603	-0.24921	-0.25037	-0.08699	-0.16342	-0.08393	0.05691	-0.09637
PRRX1	Paired-related HD factors	Homeo domain factors	OPC	0.78869	1.54395	36	0.79496	0.44085	0.04486	0.62092	1.54395	1.10579	1.52419	1.18243	0.7452	0.38971	0.99289	1.72247	1.41177	1.81327	-0.38747	-0.30435	-0.34484	-0.37197	-0.17851	-0.30598	-0.28908
POU2F2	POU domain factors	Homeo domain factors	INMGE	0.70482	0.67513	57	0.23803	0.55408	0.07059	0.67513	-0.37	-0.28423	-0.38657	0.06294	0.47747	0.00578	0.57982	-0.32135	-0.17005	-0.25938	0.17508	0.07661	0.06481	0.09532	-0.04864	-0.11418	-0.12719
RFX2	RFX-related factors	Fork head/winged helix factors	dlEN	0.6965	0.49609	58	-0.09184	0.49609	-0.23272	-0.04575	-0.08214	-0.22871	-0.52129	0.14899	0.70181	-0.03563	0.17283	0.14437	-0.10385	-0.31156	-0.24083	-0.20572	-0.19709	-0.21858	-0.22651	-0.12486	-0.20973
NOBOX	NA	NA	IPC	0.66405	0.4634	49	-0.21447	-0.26568	-0.63365	-0.16211	0.00116	0.07086	0.4634	0.17455	0.04259	-0.28597	0.21327	0.37166	0.39395	0.75567	-0.38902	-0.30827	-0.34768	-0.37538	-0.37049	-0.32309	-0.29227
RFX6	NA	NA	dlEN	0.66382	0.0137	70	-0.45657	0.0137	-0.66496	-0.54858	-0.5407	-0.76028	-0.92967	-0.0676	0.32218	-0.31607	-0.17444	-0.17021	-0.43744	-0.63669	-0.38897	-0.30849	-0.34889	-0.37414	-0.37049	-0.32283	-0.29297
ARX	NA	NA	INCGE	0.64677	1.35949	11	0.37989	0.30809	1.35949	0.91485	1.13613	0.96074	0.57661	0.73768	0.58476	1.25866	0.45792	1.34429	1.05112	0.83629	-0.35778	-0.27667	0.10083	0.45694	-0.20816	-0.09038	-0.25967
ELK3	Ets-related	Tryptophan cluster factors	INMGE	0.64331	-0.49009	89	-1.23925	-1.02806	-0.91447	-0.49009	-1.13777	-1.2321	-1.24874	-0.89134	-0.77186	-0.62306	-0.19837	-0.83786	-0.94837	-0.98942	-0.34791	-0.2562	-0.29141	-0.29171	-0.29991	-0.28373	-0.25932
RFX8	NA	NA	dlEN	0.63006	0.30819	59	-0.19975	0.30819	-0.31013	-0.21165	-0.18948	-0.42266	-0.59755	0.17635	0.60851	0.02945	0.15505	0.17254	-0.10651	-0.30848	-0.3761	-0.30032	-0.33958	-0.3667	-0.36202	-0.31615	-0.28908
MSX1	NK	Homeo domain factors	IPC	0.62102	-0.03655	48	-0.88709	-0.79468	-0.88505	-0.70008	-0.31875	-0.35973	-0.03655	-0.50776	-0.49288	-0.54142	-0.33462	0.04751	-0.04282	0.25359	-0.37933	-0.3018	-0.34363	-0.36546	-0.36626	-0.31692	-0.29014
RAX	Paired-related HD factors	Homeo domain factors	RG	0.61398	1.447	32	0.83445	0.3288	0.78612	0.59933	1.25925	1.447	1.19015	1.22353	0.63718	1.13461	0.9744	1.62268	1.77009	1.48312	-0.38908	-0.30838	-0.34849	-0.37507	-0.36343	-0.32309	-0.29297
PAX3	Paired plus homeo domain	Paired box factors	IPC	0.60731	-0.43552	67	-1.34466	-1.21292	-1.06935	-1.1131	-0.7925	-0.72443	-0.43552	-0.95857	-0.9073	-0.72248	-0.74392	-0.43895	-0.42269	-0.14431	-0.38609	-0.30562	-0.34687	-0.36918	-0.35355	-0.30174	-0.2912
MESP2	NA	NA	dlEN	0.6013	-0.40677	73	-0.54492	-0.40677	-0.64347	-0.81327	-1.54745	-1.26014	-1.2392	-0.16104	-0.10157	-0.29944	-0.44161	-1.18542	-0.94001	-0.948	-0.38388	-0.3052	-0.34403	-0.37166	-0.36202	-0.32013	-0.2912
ZFHX3	NA	NA	OPC	0.59964	1.68802	16	0.7164	1.16464	0.84723	1.00465	1.68802	1.52303	1.27434	0.87685	0.4502	0.80914	0.89322	1.2906	1.34276	1.26904	-0.16045	0.71444	0.03809	0.11143	0.39742	0.18027	0.0053
LHX9	HD-LIM	Homeo domain factors	IPC	0.59838	0.9065	21	0.36146	0.13642	-0.02569	0.22401	0.55273	0.59978	0.9065	0.74989	0.44385	0.32239	0.59784	0.92181	0.92119	1.19664	-0.38843	-0.30743	-0.34808	-0.37383	-0.36908	-0.32142	-0.29014
ETV3L	NA	NA	INMGE	0.58586	-0.60359	90	-1.38338	-1.0109	-1.03284	-0.60359	-1.23719	-1.20057	-1.27186	-0.99483	-0.70294	-0.68435	-0.22884	-0.86953	-0.87761	-0.97995	-0.38855	-0.30796	-0.34849	-0.37476	-0.36767	-0.32296	-0.29191
ASCL2	NA	NA	OPC	0.58544	-0.22356	71	-0.97498	-0.74256	-0.76717	-0.4812	-0.22356	-1.08569	-0.80235	-0.59002	-0.43694	-0.41909	-0.10768	0.14411	-0.76427	-0.50973	-0.38495	-0.30562	-0.34808	-0.37352	-0.36767	-0.32142	-0.29262
GSX1	HOX	Homeo domain factors	IPC	0.58039	0.61599	26	-0.10497	-0.33926	-0.24449	-0.0606	0.36496	0.59797	0.61599	0.28412	-0.03098	0.1044	0.31478	0.72839	0.91965	0.90897	-0.38908	-0.30827	-0.34889	-0.37538	-0.36343	-0.32168	-0.29297
LHX5	HD-LIM	Homeo domain factors	RG	0.5785	1.12529	15	0.57398	0.14631	0.52995	0.33186	0.79032	1.12529	0.90828	0.96319	0.45437	0.87803	0.70631	1.15939	1.44812	1.2009	-0.3892	-0.30806	-0.34808	-0.37445	-0.36908	-0.32283	-0.29262
HOXD3	HOX	Homeo domain factors	RG	0.57459	0.40903	50	-0.14533	-0.63486	-0.03327	-0.41694	0.13317	0.40903	0.10386	0.24381	-0.32669	0.31522	-0.0425	0.50367	0.73147	0.39683	-0.38914	-0.30817	-0.34849	-0.37445	-0.37049	-0.32245	-0.29297
GBX1	HOX	Homeo domain factors	IPC	0.57284	0.70862	25	-0.01766	-0.04696	-0.17388	-0.09096	0.52309	0.621	0.70862	0.36771	0.25835	0.17218	0.28132	0.89076	0.94242	0.9984	-0.38537	-0.3053	-0.34606	-0.37228	-0.36767	-0.32142	-0.28979
EMX2	NK	Homeo domain factors	RG	0.57152	1.6262	33	0.8384	0.80763	0.93811	0.83918	1.42715	1.6262	1.4776	1.16608	1.08217	1.19755	1.12222	1.66778	1.70037	1.56511	-0.32768	-0.27455	-0.25943	-0.28303	-0.24062	-0.07417	-0.08751
MEF2D	Regulators of differentiation	MADS box factors	dlEN	0.5692	-0.8799	83	-1.08255	-0.8799	-1.28713	-1.22934	-1.82207	-1.54277	-1.7307	-0.7927	-0.62879	-1.00017	-0.93701	-1.52075	-1.27088	-1.48059	-0.28985	-0.25111	-0.28696	-0.29233	-0.30132	-0.27189	-0.25011
DLX1	NK	Homeo domain factors	INCGE	0.56642	0.61691	52	-0.20459	-0.12017	0.61691	0.04253	0.00224	0.2656	0.31736	0.16845	0.17602	0.68974	0.21866	0.32191	0.54972	0.59652	-0.37304	-0.29618	-0.07282	-0.17613	-0.31967	-0.28411	-0.27916
GBX2	HOX	Homeo domain factors	IPC	0.56525	0.80735	20	0.05301	0.07924	-0.22136	0.29806	0.65551	0.58813	0.80735	0.4421	0.38719	0.12712	0.67344	1.02318	0.91109	1.09997	-0.38908	-0.30796	-0.34849	-0.37538	-0.36767	-0.32296	-0.29262
ETV3	Ets-related	Tryptophan cluster factors	INMGE	0.56373	-0.7974	107	-1.43857	-1.26875	-1.28987	-0.7974	-1.30279	-1.32971	-1.53707	-1.12167	-1.0029	-0.99846	-0.48554	-1.00147	-1.04585	-1.28554	-0.3169	-0.26585	-0.29141	-0.31185	-0.30132	-0.28386	-0.25153
ELK4	Ets-related	Tryptophan cluster factors	INMGE	0.56343	-0.50754	91	-1.12487	-0.97677	-0.88308	-0.50754	-0.97163	-1.15232	-1.31714	-0.95808	-0.76787	-0.68154	-0.31499	-0.75077	-0.93922	-1.09644	-0.16679	-0.2089	-0.20155	-0.19255	-0.22086	-0.21311	-0.22071
POU5F1B	POU domain factors	Homeo domain factors	IPC	0.56124	-0.39243	69	-1.31798	-0.9786	-0.86674	-0.82648	-1.04002	-0.69217	-0.39243	-0.92979	-0.67319	-0.51825	-0.4511	-0.67094	-0.36998	-0.10052	-0.38819	-0.30541	-0.34849	-0.37538	-0.36908	-0.32219	-0.29191
ZBTB42	NA	NA	INMGE	0.55549	-0.75258	105	-1.29108	-1.19263	-1.51997	-0.75258	-1.12528	-1.4911	-1.22837	-0.90181	-0.88425	-1.17189	-0.37813	-0.75478	-1.16904	-0.93539	-0.38926	-0.30838	-0.34808	-0.37445	-0.37049	-0.32206	-0.29297
DBX2	NA	NA	IPC	0.55493	-0.39243	68	-1.3166	-0.98061	-0.86552	-0.82586	-1.02026	-0.67532	-0.39243	-0.92979	-0.67319	-0.51825	-0.4511	-0.67094	-0.36998	-0.10052	-0.38681	-0.30743	-0.34727	-0.37476	-0.34932	-0.30534	-0.29191
ARGFX	Paired-related HD factors	Homeo domain factors	IPC	0.55454	1.5222	31	0.98876	0.57763	0.89433	0.53842	1.4711	1.33569	1.5222	1.37676	0.88463	1.2412	0.91194	1.83877	1.65711	1.8134	-0.38801	-0.307	-0.34687	-0.37352	-0.36767	-0.32142	-0.2912
GSX2	HOX	Homeo domain factors	RG	0.55189	0.45448	54	-0.24213	-0.29716	-0.26266	-0.23996	0.00691	0.45448	0.45057	0.14714	0.01122	0.08623	0.13418	0.37458	0.7759	0.74355	-0.38926	-0.30838	-0.34889	-0.37414	-0.36767	-0.32142	-0.29297
GABPA	Ets-related	Tryptophan cluster factors	INMGE	0.54626	-0.34226	88	-0.99781	-0.82281	-0.52879	-0.34226	-0.84114	-1.02327	-1.11733	-0.88704	-0.71339	-0.43249	-0.24143	-0.7318	-0.90947	-1.04151	-0.11077	-0.10942	-0.0963	-0.10083	-0.10934	-0.1138	-0.07582
RFX7	RFX-related factors	Fork head/winged helix factors	ulEN	0.54145	0.56449	100	0.56449	0.28561	0.2532	0.3242	-0.01209	-0.28811	-0.42457	-0.4098	-0.48419	-0.71024	-0.91732	-0.90217	-0.96828	-1.09091	0.97429	0.7698	0.96345	1.24153	0.89008	0.68017	0.66634
BCL6	More than 3 adjacent zinc fingers	C2H2 zinc finger factors	RG	0.53906	-0.36118	66	-0.90294	-1.22073	-0.8709	-1.38162	-0.54144	-0.36118	-0.48382	-0.83867	-0.99974	-0.65316	-1.19806	-0.35163	-0.13058	-0.26879	-0.06427	-0.22099	-0.21774	-0.18357	-0.18981	-0.2306	-0.21504
LHX1	NA	NA	IPC	0.53391	0.06137	43	-0.53431	-0.574	-0.68952	-0.42914	-0.3507	-0.2576	0.06137	-0.14594	-0.26668	-0.34508	-0.05996	0.01979	0.06099	0.35009	-0.38837	-0.30732	-0.34444	-0.36918	-0.37049	-0.31859	-0.28872
EN2	NK	Homeo domain factors	RG	0.5315	1.16799	38	0.40961	0.3876	0.37188	0.58084	0.91007	1.16799	1.15891	0.79876	0.69534	0.72078	0.95591	1.28056	1.48966	1.45117	-0.38914	-0.30774	-0.34889	-0.37507	-0.37049	-0.32168	-0.29227
EMX1	NK	Homeo domain factors	RG	0.52428	0.85265	24	0.12395	0.21388	0.18443	0.15727	0.62337	0.85265	0.66735	0.36311	0.43433	0.45884	0.43659	0.91622	1.09071	0.87389	-0.23915	-0.22046	-0.27441	-0.27932	-0.29285	-0.23806	-0.20654
HOXA3	NA	NA	IPC	0.51186	-0.82281	62	-1.27118	-1.49363	-1.52985	-1.75832	-0.97612	-0.97895	-0.82281	-0.88227	-1.18557	-1.18137	-1.38295	-0.60563	-0.6565	-0.53019	-0.38891	-0.30806	-0.34849	-0.37538	-0.37049	-0.32245	-0.29262
NRF1	NA	NA	dlEN	0.51143	-0.04032	87	-0.52249	-0.04032	-0.31431	-0.33199	-0.53493	-0.69922	-0.90749	-0.75791	-0.12615	-0.49732	-0.57512	-0.71779	-0.82135	-0.94893	0.23541	0.08584	0.18301	0.24312	0.18286	0.12213	0.04144
ETV2	Ets-related	Tryptophan cluster factors	INMGE	0.50683	-0.72127	92	-1.4015	-1.06713	-1.03948	-0.72127	-1.22196	-1.31365	-1.32487	-1.0272	-0.76766	-0.70314	-0.35798	-0.867	-0.99725	-1.03721	-0.3743	-0.29947	-0.33634	-0.36329	-0.35496	-0.3164	-0.28766
ALX3	Paired-related HD factors	Homeo domain factors	IPC	0.50392	1.48018	30	0.96112	0.72114	0.66481	0.83509	1.30914	1.36623	1.48018	1.34685	1.02771	1.01046	1.20551	1.67257	1.687	1.77067	-0.38573	-0.30658	-0.34565	-0.37042	-0.36343	-0.32078	-0.29049
MEOX1	HOX	Homeo domain factors	IPC	0.50272	-1.33907	81	-1.80758	-1.89949	-1.87965	-2.01097	-1.83	-1.62306	-1.33907	-1.42616	-1.59801	-1.5336	-1.64179	-1.46798	-1.30422	-1.04823	-0.38142	-0.30149	-0.34606	-0.36918	-0.36202	-0.31885	-0.29085
ZFHX2	NA	NA	IPC	0.49817	1.85868	27	1.2553	1.14966	1.16911	1.11489	1.62584	1.84825	1.85868	1.26277	1.23267	1.17474	1.09177	1.74083	1.96963	1.94123	-0.00747	-0.08301	-0.00563	0.02312	-0.11499	-0.12139	-0.08255
ETV4	Ets-related	Tryptophan cluster factors	INMGE	0.49703	-0.82036	106	-1.36857	-1.26543	-1.17918	-0.82036	-1.29531	-1.35678	-1.43909	-1.0236	-0.98844	-0.85498	-0.48527	-0.96152	-1.05877	-1.16985	-0.34497	-0.27699	-0.3242	-0.33509	-0.33379	-0.29801	-0.26924
HMX1	NA	NA	IPC	0.48967	-0.77448	64	-1.36122	-1.16446	-1.44747	-1.30098	-1.18841	-1.12237	-0.77448	-0.97351	-0.85788	-1.09938	-0.92715	-0.84333	-0.80056	-0.48364	-0.38771	-0.30658	-0.34808	-0.37383	-0.34508	-0.32181	-0.29085
HMX3	NA	NA	IPC	0.488	-0.71323	65	-1.39496	-1.13219	-1.39811	-1.1077	-1.04101	-1.13339	-0.71323	-1.00564	-0.82391	-1.04963	-0.73264	-0.67193	-0.81055	-0.42025	-0.38932	-0.30827	-0.34849	-0.37507	-0.36908	-0.32283	-0.29297
LMX1B	HD-LIM	Homeo domain factors	RG	0.47221	0.84817	18	0.34332	0.41592	0.20215	-0.14696	0.76965	0.84817	0.67167	0.73031	0.72324	0.54901	0.22593	1.13873	1.17036	0.96465	-0.38699	-0.30732	-0.34687	-0.3729	-0.36908	-0.32219	-0.29297
ARID3B	NA	NA	RG	0.47194	-1.1165	79	-1.5087	-1.50227	-1.68979	-1.8664	-1.64675	-1.1165	-1.31675	-1.35023	-1.32657	-1.53601	-1.72807	-1.41601	-0.9407	-1.14918	-0.15847	-0.1757	-0.15378	-0.13833	-0.23074	-0.1758	-0.16757
MEOX2	HOX	Homeo domain factors	IPC	0.46999	-1.29826	82	-1.78984	-1.84207	-1.66639	-2.00319	-1.75739	-1.55062	-1.29826	-1.40818	-1.53984	-1.32357	-1.6337	-1.3869	-1.23151	-1.01095	-0.38166	-0.30223	-0.34282	-0.36949	-0.37049	-0.3191	-0.28731
LHX8	NA	NA	RG	0.45568	1.79766	29	1.23742	1.07345	1.16645	1.19283	1.73258	1.79766	1.64916	1.62638	1.38002	1.51534	1.56789	2.10307	2.12011	1.94213	-0.38897	-0.30658	-0.34889	-0.37507	-0.37049	-0.32245	-0.29297
HOXC4	HOX	Homeo domain factors	OPC	0.44314	-0.13863	46	-0.77221	-0.51981	-0.58132	-0.95991	-0.13863	-0.45155	-0.20588	-0.38307	-0.21175	-0.23243	-0.58484	0.23045	-0.12885	0.0871	-0.38914	-0.30806	-0.34889	-0.37507	-0.36908	-0.32271	-0.29297
DLX3	NA	NA	INCGE	0.44304	0.6257	22	0.10684	-0.18083	0.6257	0.0536	0.20089	0.4932	0.42229	0.49617	0.12754	0.97459	0.42897	0.57138	0.81629	0.71456	-0.38932	-0.30838	-0.34889	-0.37538	-0.37049	-0.32309	-0.29227
DLX2	NA	NA	IPC	0.43461	-0.20234	47	-0.6404	-0.71134	-0.85077	-0.71017	-0.47305	-0.43601	-0.20234	-0.25838	-0.41145	-0.63992	-0.47052	-0.14209	-0.14096	0.08213	-0.38202	-0.2999	-0.21086	-0.23965	-0.33097	-0.29505	-0.28447
OTP	NA	NA	OPC	0.43157	1.40662	34	0.77394	0.62194	1.11318	0.70102	1.40662	1.3585	1.28174	1.16279	0.93022	1.46127	1.07609	1.77711	1.68146	1.57436	-0.38885	-0.30827	-0.34808	-0.37507	-0.37049	-0.32296	-0.29262
NEUROD1	Tal-related	Basic helix-loop-helix factors (bHLH)	dlEN	0.42936	-0.43446	74	-0.63216	-0.43446	-0.66092	-0.56249	-1.23725	-1.12735	-0.96278	-0.3052	-0.15398	-0.35291	-0.23266	-0.90346	-0.84375	-0.73428	-0.32696	-0.28049	-0.30801	-0.32983	-0.33379	-0.2836	-0.2285
ERF	Ets-related	Tryptophan cluster factors	INMGE	0.42918	-1.01439	112	-1.60162	-1.30014	-1.34206	-1.01439	-1.3819	-1.42102	-1.61473	-1.23581	-1.0029	-1.00612	-0.65668	-1.04106	-1.12276	-1.3299	-0.3658	-0.29724	-0.33594	-0.35771	-0.34085	-0.29826	-0.28483
ARID3A	NA	NA	IPC	0.42238	-1.07271	103	-1.49821	-1.4583	-1.36859	-1.74648	-1.54138	-1.35758	-1.07271	-1.1995	-1.21578	-1.09459	-1.45074	-1.22594	-1.09649	-0.82968	-0.29871	-0.24252	-0.274	-0.29574	-0.31544	-0.26109	-0.24303
VAX1	NK	Homeo domain factors	INCGE	0.41334	1.12128	12	0.74628	0.06449	1.12128	0.64819	0.88862	1.08696	0.81314	1.13447	0.37128	1.44913	0.99289	1.25205	1.40658	1.10505	-0.38819	-0.30679	-0.32784	-0.3447	-0.36343	-0.31962	-0.29191
ALX4	NA	NA	IPC	0.41203	0.82485	17	0.41638	0.21788	0.14337	0.12389	0.79603	0.77941	0.82485	0.79876	0.52085	0.48903	0.49368	1.16652	1.10018	1.1157	-0.38238	-0.30297	-0.34565	-0.3698	-0.37049	-0.32078	-0.29085
TBP	TBP-related factors	TATA-binding proteins	dlEN	0.41134	-0.2995	76	-0.58236	-0.2995	-0.65543	-0.531	-0.87773	-0.80272	-0.81578	-0.3471	-0.08573	-0.42555	-0.31521	-0.63851	-0.58627	-0.61491	-0.23526	-0.21378	-0.22988	-0.21579	-0.23921	-0.21645	-0.20087
NOTO	NK	Homeo domain factors	IPC	0.41092	1.22115	39	0.64503	0.67023	0.68586	0.6413	1.06419	1.15474	1.22115	1.03406	0.9784	1.03475	1.01668	1.43468	1.47758	1.51342	-0.38902	-0.30817	-0.34889	-0.37538	-0.37049	-0.32283	-0.29227
VSX1	Paired-related HD factors	Homeo domain factors	IPC	0.4097	-0.09573	44	-0.61567	-0.74804	-0.77408	-0.44617	-0.24273	-0.2059	-0.09573	-0.22628	-0.44008	-0.426	-0.0708	0.11505	0.11629	0.19653	-0.38938	-0.30796	-0.34808	-0.37538	-0.35779	-0.32219	-0.29227
POU2F3	POU domain factors	Homeo domain factors	dlEN	0.40877	0.57482	61	0.35529	0.57482	0.37394	0.4505	-0.15022	-0.05559	0.02238	0.74269	0.88023	0.72	0.82402	0.21886	0.2648	0.3111	-0.38741	-0.30541	-0.34606	-0.37352	-0.36908	-0.32039	-0.28872
HOXC6	NA	NA	IPC	0.40727	-0.29285	45	-0.9721	-1.11126	-0.47429	-1.02493	-0.30635	-0.31182	-0.29285	-0.58289	-0.80309	-0.12621	-0.64955	0.06414	0.0105	0.00012	-0.3892	-0.30817	-0.34808	-0.37538	-0.37049	-0.32232	-0.29297
ETV1	Ets-related	Tryptophan cluster factors	OPC	0.39572	-0.59217	108	-1.24872	-0.62554	-1.1508	-0.62189	-0.59217	-0.89614	-1.38426	-1.10922	-0.93251	-1.06624	-0.62765	-0.96419	-1.0786	-1.19863	-0.1395	0.30696	-0.08456	0.00576	0.37202	0.18246	-0.18564
HLX	NA	NA	IPC	0.37055	-1.38429	80	-1.75931	-2.03392	-1.64808	-1.73182	-1.8383	-1.51761	-1.38429	-1.37101	-1.72597	-1.3004	-1.35706	-1.46922	-1.19516	-1.09202	-0.38831	-0.30796	-0.34768	-0.37476	-0.36908	-0.32245	-0.29227
ZNF2	NA	NA	dlEN	0.36728	-0.94248	96	-1.24165	-0.94248	-1.13382	-1.23172	-1.4933	-1.30882	-1.44924	-0.8968	-0.66019	-0.81974	-0.9022	-1.16657	-1.01365	-1.1754	-0.34485	-0.28229	-0.31408	-0.32952	-0.32673	-0.29518	-0.27384
POU6F2	POU domain factors	Homeo domain factors	ulEN	0.36634	1.4346	13	1.4346	1.05894	1.08466	0.57245	1.36058	1.42525	0.90766	0.72581	0.51058	1.11903	0.53229	1.30194	1.36075	1.12447	0.70879	0.54835	-0.03437	0.04016	0.05864	0.0645	-0.21681
LHX4	NA	NA	RG	0.34429	0.24184	51	-0.16261	-0.43849	0.1588	-0.09989	-0.0968	0.24184	0.02427	0.189	-0.16882	0.47247	0.22559	0.22569	0.53933	0.28501	-0.35162	-0.26967	-0.31367	-0.32549	-0.3225	-0.29749	-0.26074
PBX4	NA	NA	IPC	0.3384	1.18977	14	0.8921	0.31432	0.99449	0.55987	1.17411	1.17329	1.18977	0.99658	0.46818	1.13572	0.74468	1.39356	1.3563	1.39028	-0.10449	-0.15385	-0.14123	-0.18481	-0.21945	-0.183	-0.20052
POU3F3	POU domain factors	Homeo domain factors	ulEN	0.33745	0.57551	78	0.57551	0.03143	0.42538	0.43758	0.00244	0.21728	0.31425	-0.41512	-0.28699	-0.30692	-0.4727	-0.73518	-0.62047	-0.64009	0.99063	0.31842	0.73231	0.91028	0.73762	0.83775	0.95434
DLX6	NK	Homeo domain factors	IPC	0.32444	0.08055	42	-0.34042	-0.32894	-0.16914	-0.36339	-0.17885	-0.08257	0.08055	0.04256	-0.02756	0.01622	-0.08872	0.15353	0.21801	0.36821	-0.38298	-0.30138	-0.18536	-0.27467	-0.33238	-0.30058	-0.28766
VAX2	NK	Homeo domain factors	IPC	0.32235	-0.84206	63	-1.31839	-1.13157	-1.31317	-1.23063	-1.01414	-0.97855	-0.84206	-0.93086	-0.82436	-0.96751	-0.85897	-0.65777	-0.65906	-0.55085	-0.38753	-0.30721	-0.34565	-0.37166	-0.35638	-0.31949	-0.2912
CTCF	More than 3 adjacent zinc fingers	C2H2 zinc finger factors	ulEN	0.32198	-0.69926	98	-0.69926	-0.70942	-0.9723	-0.98696	-1.14755	-1.0884	-1.22281	-0.85956	-0.72823	-1.03671	-1.10955	-1.14549	-1.09269	-1.17604	0.1603	0.01881	0.0644	0.12259	-0.00206	0.0043	-0.04677
ETV5	Ets-related	Tryptophan cluster factors	INMGE	0.31651	-0.83349	109	-1.35607	-0.94935	-1.08316	-0.83349	-0.89565	-1.17548	-1.44034	-1.11578	-0.87833	-0.99981	-0.5988	-0.96275	-1.02245	-1.19696	-0.24029	-0.07102	-0.08335	-0.2347	0.06711	-0.15303	-0.24338
ELK1	Ets-related	Tryptophan cluster factors	INMGE	0.29404	-1.1354	113	-1.41009	-1.32828	-1.39103	-1.1354	-1.39738	-1.47186	-1.578	-1.09325	-1.06009	-1.08181	-0.81952	-1.07489	-1.18286	-1.30911	-0.31684	-0.26818	-0.30922	-0.31588	-0.3225	-0.289	-0.26889
PROP1	Paired-related HD factors	Homeo domain factors	IPC	0.2781	0.388	55	-0.1629	0.10488	0.10679	0.03261	0.22267	0.35539	0.388	0.22612	0.41199	0.45487	0.40768	0.59317	0.6781	0.68027	-0.38902	-0.30711	-0.34808	-0.37507	-0.37049	-0.32271	-0.29227
DLX5	NA	NA	IPC	0.27793	-0.64023	75	-0.93019	-0.87491	-0.72507	-0.7969	-1.20439	-0.97751	-0.64023	-0.55092	-0.57597	-0.53729	-0.53245	-0.87907	-0.68105	-0.35398	-0.37927	-0.29894	-0.18778	-0.26444	-0.32532	-0.29646	-0.28624
FOXC1	FOX	Fork head/winged helix factors	dlEN	0.27556	-1.05116	95	-1.31712	-1.05116	-1.22503	-1.14176	-1.51199	-1.35397	-1.41041	-0.92786	-0.74288	-0.87736	-0.76762	-1.14291	-1.03126	-1.11779	-0.38926	-0.30827	-0.34768	-0.37414	-0.36908	-0.32271	-0.29262
MNX1	HOX	Homeo domain factors	RG	0.26263	0.194	53	-0.33465	-0.15986	0.06807	0.11185	-0.27168	0.194	0.1745	0.05198	0.14693	0.41454	0.48444	0.0974	0.51336	0.46606	-0.38663	-0.30679	-0.34646	-0.37259	-0.36908	-0.31936	-0.29156
HESX1	Paired-related HD factors	Homeo domain factors	IPC	0.25587	0.61897	19	0.46312	0.42867	0.14743	0.18764	0.53526	0.41647	0.61897	0.84532	0.72539	0.49065	0.55434	0.89587	0.72862	0.90663	-0.3822	-0.29671	-0.34322	-0.3667	-0.36061	-0.31216	-0.28766
UNCX	Paired-related HD factors	Homeo domain factors	IPC	0.25015	-1.16727	104	-1.35829	-1.44594	-1.45079	-1.63895	-1.4162	-1.19437	-1.16727	-0.96915	-1.13819	-1.10271	-1.26419	-1.04571	-0.87244	-0.87572	-0.38914	-0.30774	-0.34808	-0.37476	-0.37049	-0.32193	-0.29156
POU3F1	POU domain factors	Homeo domain factors	ulEN	0.22003	-0.41142	77	-0.41142	-0.41372	-0.43243	-0.57316	-0.81457	-0.77301	-0.78179	-0.35344	-0.23855	-0.27541	-0.42833	-0.63465	-0.57946	-0.59757	-0.05798	-0.17517	-0.15702	-0.14483	-0.17992	-0.19355	-0.18422
NHLH1	Tal-related	Basic helix-loop-helix factors (bHLH)	dlEN	0.19268	-1.21772	110	-1.53865	-1.21772	-1.32098	-1.46298	-1.28398	-1.42396	-1.43182	-1.15531	-0.91485	-0.98423	-1.10061	-0.92337	-1.11502	-1.18065	-0.38334	-0.30286	-0.33675	-0.36236	-0.36061	-0.30894	-0.25117
ASCL1	MyoD/ASC-related factors	Basic helix-loop-helix factors (bHLH)	dlEN	0.15642	-1.0732	97	-1.22952	-1.0732	-1.18521	-1.20163	-1.14943	-1.29727	-1.31468	-0.93578	-0.81053	-1.04438	-0.9722	-0.92575	-1.11632	-1.09928	-0.29374	-0.26267	-0.14083	-0.22943	-0.22368	-0.18095	-0.21539
SKOR2	NA	NA	RG	0.14354	-1.33974	102	-1.43811	-1.39062	-1.44998	-1.69245	-1.53596	-1.33974	-1.39258	-1.04932	-1.08277	-1.10149	-1.31738	-1.16688	-1.01703	-1.10031	-0.38879	-0.30785	-0.34849	-0.37507	-0.36908	-0.32271	-0.29227
SP1	Three-zinc finger Kruppel-related	C2H2 zinc finger factors	dlEN	0.13633	-1.16513	111	-1.33551	-1.16513	-1.1675	-1.33358	-1.22286	-1.28786	-1.46146	-1.01245	-0.90543	-0.87609	-1.02885	-0.93424	-1.03011	-1.20994	-0.32307	-0.2597	-0.29141	-0.30473	-0.28862	-0.25774	-0.25153

### Sheet: README
Figure 3E TF integrated scoring — provisional reconstruction
114 TF input rows; one TF with all-NA expression excluded from integrated scoring; 149 in manuscript was a typo per DK
For each lineage, motif enrichment and expression were independently z-scored across the 114 TFs (sample SD), then summed.
For each TF, lineage selectivity = highest combined lineage score minus mean combined score of other six lineages.
Rows across three input files are assumed aligned, not independently verified.
The Methods say within-lineage z-scoring, but do not specify whether sample vs population SD was used; ranking unaffected by that small difference in most cases.
This table ranks TFs globally by lineage selectivity; no additional family-specific candidate filtering is assumed.
Figure 3E is a family-level motif heatmap; this integrated ranking is candidate-level support, not the exact heatmap matrix.
